# Development of a BM7G((TKO/hCD46/hCD55/hTHBD/hEPCR) Donor Pig with Endogenous Promoter-Driven Transgenes for Xenotransplantation

**DOI:** 10.64898/2026.03.10.710833

**Authors:** Cong Xia, Meng Lian, Bingxiu Ma, Hongliang Yu, Renquan Zhang, Lijia Wen, Xueliang Wang, Yu Zhao, Zhen Ouyang, Yinghua Ye, Xiner Feng, Han Wu, Liangxue Lai

## Abstract

Xenotransplantation offers a potential solution to the organ shortage crisis. Multi-gene modification of pigs, such as knockout of three carbohydrate antigen-related genes and expression of immunoprotective proteins, can significantly improve xenograft survival. However, existing strategies face challenges: transposon-based transgenesis may lead to unstable expression, while exogenous promoters used in site-specific integration are susceptible to epigenetic silencing, hindering long-term stable expression. Therefore, developing a donor pig model capable of sustained multi-gene expression is critical. To address this, CRISPR-Cas9 was used to knockout three major glycan antigen genes to eliminate hyperacute rejection. Subsequently, four human protective genes were site-specifically integrated into the porcine *Rosa26* safe-harbor locus, with expression driven by the endogenous *Rosa26* promoter and the *THBD* core promoter for long-term stable and tissue-specific expression, and the selection marker was removed using Cre/loxP. Results showed complete absence of the three glycan antigens in BM7G pigs, while the four protective proteins were stably expressed in vascular endothelial cells and major organs. Among them, hCD55 and hCD46 were widely expressed, while hTHBD and hEPCR showed vascular-specific expression. *In-vitro* assays confirmed that BM7G porcine endothelial cells significantly reduced human antibody binding, effectively inhibited complement-dependent cytotoxicity, and decreased thrombin-antithrombin complex formation. In conclusion, by combining xenoantigen knockout with endogenous promoter-driven expression of multiple human protective genes, a seven-gene modified pig model with low immunogenicity and synergistic protective function was successfully constructed, providing an important donor resource for xenotransplantation preclinical research.
