## Supplementary Table 1-4 for "Development of a BM7G((TKO/hCD46/hCD55/hTHBD/hEPCR) Donor Pig with Endogenous Promoter-Driven Transgenes for Xenotransplantation"

### Sheet: Table. S1
					Table. S1: sgRNA list in this study
					sgRNA	Sequence
					GGTA1 sgRNA	TCATGGTGGATGATATCTCC AGG
					CMAH sgRNA	GAAGCTGCCAATCTCAAGGA AGG
					β4GalNT2 sgRNA	GGATGGCTTCCCCGACTGCG TGG
					Rosa26 sgRNA	TGTCACAAAATAATTATAG TGG

### Sheet: Table. S2
					Table. S2: Genotype of TKO fetuses
						GGTA1	CMAH	β4GalNT2
					1#	WT	+1	+1
					2#	WT	WT	WT
					3#	WT	WT	WT
					4#	WT	WT	WT
					5#	-2	+1/-18	+1/-2
					6#	-2	+1/-18	+1/-2
					7#	WT	+1	+1
					8#	WT	WT	WT
					9#	-2	+1	+2
					10#	-2	+1	+2
					11#	-2	+1	+2
					12#	-2	+1	+2
					13#	-2	+1	+2
					14#	-2	+1	+2
					15#	WT	WT	WT
					16#	-2	+1	+2
					17#	-2	+1	+2
					18#	-2	+1	+2
					19#	-2	+1	+2
					20#	-2	+1	+2

### Sheet: Table. S3
					Table. S3: Primer list
					Primer name	Sequence (5’ to 3’)	Length(bp)
					pGGTA1-F	CAGCAACAGACGTCTCTCATCCAG
					pGGTA1-R	CACTCCTGAGTGATGTTTAGAACCTG	619
					pCMAH-JD-F	AGGGGAGAAATTTGCCCCAG
					pCMAH-JD-R	AGTTCTTCAGAGAGGATGGG	573
					pB4Gal-JD-F	AACTCCAGGGAGTGCAATTC
					pB4Gal-JD-R	GCCCTCCCTCAGAAAGAGAC	409
					pRosa-5ARM-F	ACCGTCTCGCACCCATTG
					pRosa-5ARM-R	ACTGGAAAGACCGCGAAGAG	1350
					pRosa-3ARM-F	CTCTATGGCTTCTGAGGCGG
					pRosa-3ARM-R	ATATTTCCAAGGCTCAACAG	1611

### Sheet: Table. S4
						Table. S4 : Predicted off-target site
						GGTA1-OT1	TCATGGaGGtTGgTATCTCCAGG	CMAH-OT1	GAAGCTGaaAATCTCAtGGAGGG
						GGTA1-OT2	TCcTGGTGGATGATcTCTgCAGG	CMAH-OT2	GAAGCTGaaAATCTCAtGGAGGG
						GGTA1-OT3	TgATGGTGGATtATAaCTCCTGG	CMAH-OT3	GAAGCaGCgAATtTCAAGGAGGG
						GGTA1-OT4	TCAcGGTGGcTGATtTCTCCTGG	CMAH-OT4	GAAGtaGCCAATCTCAAaGATGG
						GGTA1-OT5	TCATGGTccATGATATCTgCTGG	CMAH-OT5	GAAGCTGCCAAcCTCAgGGAAGG
						GGTA1-OT6	TCATGGTGGgTGAcAcCTCCAGG	CMAH-OT6	GAAGCTGCCAATCaaAgGGAAGG
						GGTA1-OT7	cCATGcTGGATGATtTCTCCAGG	CMAH-OT7	GAAGCTGCCAgTgTgAAGGAGGG
						GGTA1-OT8	TCATGGaGtgTGATATCTCCAGG	CMAH-OT8	GAAGCaGaCAtTCTCAAGGAAGG
						GGTA1-OT9	TCATtGTGGATGcTATCTCaTGG	CMAH-OT9	GAttCTGCCAAgCTCAAGGATGG
						β4GalNT2-OT1	cGATGGCTTCCCCGAgTGCaCGG	Rosa26-OT1	GTGcatCAAAATAATTATAGTGG
						β4GalNT2-OT2	GGgTGGCTTCCCaGACTGaGGGG	Rosa26-OT2	GTGTCACAAAATAATTgaAaAGG
						β4GalNT2-OT3	GGcTGGCTTCCCCGgCTGCGGGG	Rosa26-OT3	tTGTCACAAAATAtTTtTAGAGG
						β4GalNT2-OT4	GGATGGCTTCtCCcACTGgGAGG	Rosa26-OT4	tTGTCACAgAATgATTATAGAGG
						β4GalNT2-OT5	GGATGGCTTCCCCGgtTGCGTGG	Rosa26-OT5	GaGTCACAtAATAATTATAtTGG
						β4GalNT2-OT6	GGAcGGCTTCCCCGtCgGCGCGG	Rosa26-OT6	aTGTCAaAAAATAATgATAGAGG
						β4GalNT2-OT7	GGgTGGCTTCCCaGACTGaGAGG	Rosa26-OT7	GTtTgACAAAATAATTgTAGAGG
						β4GalNT2-OT8	GGATGGCTatCCCcACTGCGAGG	Rosa26-OT8	GTGaCACAAtATAATTAaAGTGG
						β4GalNT2-OT9	GGATGGCTTCCtCGACaGCaAGG	Rosa26-OT9	GTGTCACAcAtTAATaATAGAGG
						β4GalNT2-OT10	GGATGGCTTCCtCGACaGCaAGG	Rosa26-OT10	GTGcCACAAgATAATTcTAGAGG
